# An In Vitro Medium for Modeling Gut Dysbiosis Associated with Cystic Fibrosis

**DOI:** 10.1101/2023.08.01.551570

**Authors:** Kaitlyn E. Barrack, Thomas H. Hampton, Rebecca A. Valls, Sarvesh V. Surve, Timothy B. Gardner, Julie L. Sanville, Juliette C. Madan, George A. O’Toole

## Abstract

The gut physiology of pediatric and adult persons with cystic fibrosis (pwCF) is altered relative to healthy persons. The CF gut is characterized, in part, as having excess mucus, increased fat content, acidic pH, increased inflammation, increased antibiotic perturbation and the potential for increased oxygen availability. These physiological differences shift nutritional availability and the local environment for intestinal microbes, thus likely driving significant changes in microbial metabolism, colonization and competition with other microbes. The impact of any specific change in this physiological landscape is difficult to parse using human or animal studies. Thus, we have developed a novel culture medium representative of the CF gut environment, inclusive of all the aforementioned features. This medium, called CF-MiPro, maintains CF gut microbiome communities, while significantly shifting non-CF gut microbiome communities toward a CF-like microbial profile, characterized by low Bacteroidetes and high Proteobacteria abundance. This medium is able to maintain this culture composition for up to 5 days of passage. Additionally, microbial communities passaged in CF-MiPro produce significantly less immunomodulatory short chain fatty acids (SCFA), including propionate and butyrate, than communities passaged in MiPro, a culture medium representative of healthy gut physiology, confirming not only a shift in microbial composition but altered community function. Our results support the potential for this in vitro culture medium as a new tool for the study of gut dysbiosis in CF.

**Importance:** Cystic fibrosis is an autosomal recessive disease that disrupts ion transport at mucosal surfaces, leading to mucus accumulation and altered physiology of both the lungs and the intestines, among other organs, with the resulting altered environment contributing to an imbalance of microbial communities. Culture media representative of the CF airway have been developed and validated; however, no such medium exists for modeling the CF intestine. Here, we develop and validate a first-generation culture medium inclusive of features that are altered in the CF colon. Our findings suggest this novel medium, called CF-MiPro, as a maintenance medium for CF gut microbiome samples and a flexible tool for studying key drivers of CF-associated gut dysbiosis.
