## Supplemental Table 2 for "An In Vitro Medium for Modeling Gut Dysbiosis Associated with Cystic Fibrosis"

Sample_Name	Genotype	Day_of_passage	Medium	Age	Type_of_sample	Patient	Replicate	Sequencing_Batch	Prep
12_lowCF_Day0_n1	nonCF	0	low_CF	Child	Stool	1.2	1	230328	glycerol
12_lowCF_Day1_n1	nonCF	1	low_CF	Child	Stool	1.2	1	230328	glycerol
12_lowCF_Day2_n1	nonCF	2	low_CF	Child	Stool	1.2	1	230328	glycerol
12_lowCF_Day3_n1	nonCF	3	low_CF	Child	Stool	1.2	1	230328	glycerol
12_lowCF_Day4_n1	nonCF	4	low_CF	Child	Stool	1.2	1	230328	glycerol
12_lowCF_Day5_n1	nonCF	5	low_CF	Child	Stool	1.2	1	230328	glycerol
12_medCF_Day0_n1	nonCF	0	median_CF	Child	Stool	1.2	1	230328	glycerol
12_medCF_Day1_n1	nonCF	1	median_CF	Child	Stool	1.2	1	230328	glycerol
12_medCF_Day2_n1	nonCF	2	median_CF	Child	Stool	1.2	1	230328	glycerol
12_medCF_Day3_n1	nonCF	3	median_CF	Child	Stool	1.2	1	230328	glycerol
12_medCF_Day4_n1	nonCF	4	median_CF	Child	Stool	1.2	1	230328	glycerol
12_medCF_Day5_n1	nonCF	5	median_CF	Child	Stool	1.2	1	230328	glycerol
12_MiPro_Day0_n1	nonCF	0	MiPro	Child	Stool	1.2	1	230328	glycerol
12_MiPro_Day1_n1	nonCF	1	MiPro	Child	Stool	1.2	1	230328	glycerol
12_MiPro_Day2_n1	nonCF	2	MiPro	Child	Stool	1.2	1	230328	glycerol
12_MiPro_Day3_n1	nonCF	3	MiPro	Child	Stool	1.2	1	230328	glycerol
12_MiPro_Day4_n1	nonCF	4	MiPro	Child	Stool	1.2	1	230328	glycerol
12_MiPro_Day5_n1	nonCF	5	MiPro	Child	Stool	1.2	1	230328	glycerol
21_lowCF_Day0_n1	nonCF	0	low_CF	Child	Stool	2.1	1	230328	glycerol
21_lowCF_Day1_n1	nonCF	1	low_CF	Child	Stool	2.1	1	230328	glycerol
21_lowCF_Day2_n1	nonCF	2	low_CF	Child	Stool	2.1	1	230328	glycerol
21_lowCF_Day3_n1	nonCF	3	low_CF	Child	Stool	2.1	1	230328	glycerol
21_lowCF_Day4_n1	nonCF	4	low_CF	Child	Stool	2.1	1	230328	glycerol
21_lowCF_Day5_n1	nonCF	5	low_CF	Child	Stool	2.1	1	230328	glycerol
21_medCF_Day0_n1	nonCF	0	median_CF	Child	Stool	2.1	1	230328	glycerol
21_medCF_Day1_n1	nonCF	1	median_CF	Child	Stool	2.1	1	230328	glycerol
21_medCF_Day2_n1	nonCF	2	median_CF	Child	Stool	2.1	1	230328	glycerol
21_medCF_Day3_n1	nonCF	3	median_CF	Child	Stool	2.1	1	230328	glycerol
21_medCF_Day4_n1	nonCF	4	median_CF	Child	Stool	2.1	1	230328	glycerol
21_medCF_Day5_n1	nonCF	5	median_CF	Child	Stool	2.1	1	230328	glycerol
21_MiPro_Day0_n1	nonCF	0	MiPro	Child	Stool	2.1	1	230328	glycerol
21_MiPro_Day1_n1	nonCF	1	MiPro	Child	Stool	2.1	1	230328	glycerol
21_MiPro_Day2_n1	nonCF	2	MiPro	Child	Stool	2.1	1	230328	glycerol
21_MiPro_Day3_n1	nonCF	3	MiPro	Child	Stool	2.1	1	230328	glycerol
21_MiPro_Day4_n1	nonCF	4	MiPro	Child	Stool	2.1	1	230328	glycerol
21_MiPro_Day5_n1	nonCF	5	MiPro	Child	Stool	2.1	1	230328	glycerol
31_lowCF_Day0_n1	nonCF	0	low_CF	Child	Stool	3.1	1	230328	glycerol
31_lowCF_Day1_n1	nonCF	1	low_CF	Child	Stool	3.1	1	230328	glycerol
31_lowCF_Day2_n1	nonCF	2	low_CF	Child	Stool	3.1	1	230328	glycerol
31_lowCF_Day3_n1	nonCF	3	low_CF	Child	Stool	3.1	1	230328	glycerol
31_lowCF_Day4_n1	nonCF	4	low_CF	Child	Stool	3.1	1	230328	glycerol
31_lowCF_Day5_n1	nonCF	5	low_CF	Child	Stool	3.1	1	230328	glycerol
31_medCF_Day0_n1	nonCF	0	median_CF	Child	Stool	3.1	1	230328	glycerol
31_medCF_Day1_n1	nonCF	1	median_CF	Child	Stool	3.1	1	230328	glycerol
31_medCF_Day2_n1	nonCF	2	median_CF	Child	Stool	3.1	1	230328	glycerol
31_medCF_Day3_n1	nonCF	3	median_CF	Child	Stool	3.1	1	230328	glycerol
31_medCF_Day4_n1	nonCF	4	median_CF	Child	Stool	3.1	1	230328	glycerol
31_medCF_Day5_n1	nonCF	5	median_CF	Child	Stool	3.1	1	230328	glycerol
31_MiPro_Day0_n1	nonCF	0	MiPro	Child	Stool	3.1	1	230328	glycerol
31_MiPro_Day1_n1	nonCF	1	MiPro	Child	Stool	3.1	1	230328	glycerol
31_MiPro_Day2_n1	nonCF	2	MiPro	Child	Stool	3.1	1	230328	glycerol
31_MiPro_Day3_n1	nonCF	3	MiPro	Child	Stool	3.1	1	230328	glycerol
31_MiPro_Day4_n1	nonCF	4	MiPro	Child	Stool	3.1	1	230328	glycerol
31_MiPro_Day5_n1	nonCF	5	MiPro	Child	Stool	3.1	1	230328	glycerol
41_lowCF_Day0_n1	nonCF	0	low_CF	Child	Stool	4.1	1	230328	glycerol
41_lowCF_Day1_n1	nonCF	1	low_CF	Child	Stool	4.1	1	230328	glycerol
41_lowCF_Day2_n1	nonCF	2	low_CF	Child	Stool	4.1	1	230328	glycerol
41_lowCF_Day3_n1	nonCF	3	low_CF	Child	Stool	4.1	1	230328	glycerol
41_lowCF_Day4_n1	nonCF	4	low_CF	Child	Stool	4.1	1	230328	glycerol
41_lowCF_Day5_n1	nonCF	5	low_CF	Child	Stool	4.1	1	230328	glycerol
41_medCF_Day0_n1	nonCF	0	median_CF	Child	Stool	4.1	1	230328	glycerol
41_medCF_Day1_n1	nonCF	1	median_CF	Child	Stool	4.1	1	230328	glycerol
41_medCF_Day2_n1	nonCF	2	median_CF	Child	Stool	4.1	1	230328	glycerol
41_medCF_Day3_n1	nonCF	3	median_CF	Child	Stool	4.1	1	230328	glycerol
41_medCF_Day4_n1	nonCF	4	median_CF	Child	Stool	4.1	1	230328	glycerol
41_medCF_Day5_n1	nonCF	5	median_CF	Child	Stool	4.1	1	230328	glycerol
41_MiPro_Day0_n1	nonCF	0	MiPro	Child	Stool	4.1	1	230328	glycerol
41_MiPro_Day1_n1	nonCF	1	MiPro	Child	Stool	4.1	1	230328	glycerol
41_MiPro_Day2_n1	nonCF	2	MiPro	Child	Stool	4.1	1	230328	glycerol
41_MiPro_Day3_n1	nonCF	3	MiPro	Child	Stool	4.1	1	230328	glycerol
41_MiPro_Day4_n1	nonCF	4	MiPro	Child	Stool	4.1	1	230328	glycerol
41_MiPro_Day5_n1	nonCF	5	MiPro	Child	Stool	4.1	1	230328	glycerol
51_lowCF_Day0_n1	nonCF	0	low_CF	Child	Stool	5.1	1	230418	glycerol
51_lowCF_Day1_n1	nonCF	1	low_CF	Child	Stool	5.1	1	230418	glycerol
51_lowCF_Day2_n1	nonCF	2	low_CF	Child	Stool	5.1	1	230418	glycerol
51_lowCF_Day3_n1	nonCF	3	low_CF	Child	Stool	5.1	1	230418	glycerol
51_lowCF_Day4_n1	nonCF	4	low_CF	Child	Stool	5.1	1	230418	glycerol
51_lowCF_Day5_n1	nonCF	5	low_CF	Child	Stool	5.1	1	230418	glycerol
51_medCF_Day0_n1	nonCF	0	median_CF	Child	Stool	5.1	1	230418	glycerol
51_medCF_Day1_n1	nonCF	1	median_CF	Child	Stool	5.1	1	230418	glycerol
51_medCF_Day2_n1	nonCF	2	median_CF	Child	Stool	5.1	1	230418	glycerol
51_medCF_Day3_n1	nonCF	3	median_CF	Child	Stool	5.1	1	230418	glycerol
51_medCF_Day4_n1	nonCF	4	median_CF	Child	Stool	5.1	1	230418	glycerol
51_medCF_Day5_n1	nonCF	5	median_CF	Child	Stool	5.1	1	230418	glycerol
51_MiPro_Day0_n1	nonCF	0	MiPro	Child	Stool	5.1	1	230418	glycerol
51_MiPro_Day1_n1	nonCF	1	MiPro	Child	Stool	5.1	1	230418	glycerol
51_MiPro_Day2_n1	nonCF	2	MiPro	Child	Stool	5.1	1	230418	glycerol
51_MiPro_Day3_n1	nonCF	3	MiPro	Child	Stool	5.1	1	230418	glycerol
51_MiPro_Day4_n1	nonCF	4	MiPro	Child	Stool	5.1	1	230418	glycerol
51_MiPro_Day5_n1	nonCF	5	MiPro	Child	Stool	5.1	1	230418	glycerol
61_lowCF_Day0_n1	nonCF	0	low_CF	Child	Stool	6.1	1	230418	glycerol
61_lowCF_Day1_n1	nonCF	1	low_CF	Child	Stool	6.1	1	230418	glycerol
61_lowCF_Day2_n1	nonCF	2	low_CF	Child	Stool	6.1	1	230418	glycerol
61_lowCF_Day3_n1	nonCF	3	low_CF	Child	Stool	6.1	1	230418	glycerol
61_lowCF_Day4_n1	nonCF	4	low_CF	Child	Stool	6.1	1	230418	glycerol
61_lowCF_Day5_n1	nonCF	5	low_CF	Child	Stool	6.1	1	230418	glycerol
61_medCF_Day0_n1	nonCF	0	median_CF	Child	Stool	6.1	1	230418	glycerol
61_medCF_Day1_n1	nonCF	1	median_CF	Child	Stool	6.1	1	230418	glycerol
61_medCF_Day2_n1	nonCF	2	median_CF	Child	Stool	6.1	1	230418	glycerol
61_medCF_Day3_n1	nonCF	3	median_CF	Child	Stool	6.1	1	230418	glycerol
61_medCF_Day4_n1	nonCF	4	median_CF	Child	Stool	6.1	1	230418	glycerol
61_medCF_Day5_n1	nonCF	5	median_CF	Child	Stool	6.1	1	230418	glycerol
61_MiPro_Day0_n1	nonCF	0	MiPro	Child	Stool	6.1	1	230418	glycerol
61_MiPro_Day1_n1	nonCF	1	MiPro	Child	Stool	6.1	1	230418	glycerol
61_MiPro_Day2_n1	nonCF	2	MiPro	Child	Stool	6.1	1	230418	glycerol
61_MiPro_Day3_n1	nonCF	3	MiPro	Child	Stool	6.1	1	230418	glycerol
61_MiPro_Day4_n1	nonCF	4	MiPro	Child	Stool	6.1	1	230418	glycerol
61_MiPro_Day5_n1	nonCF	5	MiPro	Child	Stool	6.1	1	230418	glycerol
71_lowCF_Day0_n1	nonCF	0	low_CF	Child	Stool	7.1	1	230418	glycerol
71_lowCF_Day1_n1	nonCF	1	low_CF	Child	Stool	7.1	1	230418	glycerol
71_lowCF_Day2_n1	nonCF	2	low_CF	Child	Stool	7.1	1	230418	glycerol
71_lowCF_Day3_n1	nonCF	3	low_CF	Child	Stool	7.1	1	230418	glycerol
71_lowCF_Day4_n1	nonCF	4	low_CF	Child	Stool	7.1	1	230418	glycerol
71_lowCF_Day5_n1	nonCF	5	low_CF	Child	Stool	7.1	1	230418	glycerol
71_medCF_Day0_n1	nonCF	0	median_CF	Child	Stool	7.1	1	230418	glycerol
71_medCF_Day1_n1	nonCF	1	median_CF	Child	Stool	7.1	1	230418	glycerol
71_medCF_Day2_n1	nonCF	2	median_CF	Child	Stool	7.1	1	230418	glycerol
71_medCF_Day3_n1	nonCF	3	median_CF	Child	Stool	7.1	1	230418	glycerol
71_medCF_Day4_n1	nonCF	4	median_CF	Child	Stool	7.1	1	230418	glycerol
71_medCF_Day5_n1	nonCF	5	median_CF	Child	Stool	7.1	1	230418	glycerol
71_MiPro_Day0_n1	nonCF	0	MiPro	Child	Stool	7.1	1	230418	glycerol
71_MiPro_Day1_n1	nonCF	1	MiPro	Child	Stool	7.1	1	230418	glycerol
71_MiPro_Day2_n1	nonCF	2	MiPro	Child	Stool	7.1	1	230418	glycerol
71_MiPro_Day3_n1	nonCF	3	MiPro	Child	Stool	7.1	1	230418	glycerol
71_MiPro_Day4_n1	nonCF	4	MiPro	Child	Stool	7.1	1	230418	glycerol
71_MiPro_Day5_n1	nonCF	5	MiPro	Child	Stool	7.1	1	230418	glycerol
81_lowCF_Day0_n1	nonCF	0	low_CF	Child	Stool	8.1	1	230418	glycerol
81_lowCF_Day1_n1	nonCF	1	low_CF	Child	Stool	8.1	1	230418	glycerol
81_lowCF_Day2_n1	nonCF	2	low_CF	Child	Stool	8.1	1	230418	glycerol
81_lowCF_Day3_n1	nonCF	3	low_CF	Child	Stool	8.1	1	230418	glycerol
81_lowCF_Day4_n1	nonCF	4	low_CF	Child	Stool	8.1	1	230418	glycerol
81_lowCF_Day5_n1	nonCF	5	low_CF	Child	Stool	8.1	1	230418	glycerol
81_medCF_Day0_n1	nonCF	0	median_CF	Child	Stool	8.1	1	230418	glycerol
81_medCF_Day1_n1	nonCF	1	median_CF	Child	Stool	8.1	1	230418	glycerol
81_medCF_Day2_n1	nonCF	2	median_CF	Child	Stool	8.1	1	230418	glycerol
81_medCF_Day3_n1	nonCF	3	median_CF	Child	Stool	8.1	1	230418	glycerol
81_medCF_Day4_n1	nonCF	4	median_CF	Child	Stool	8.1	1	230418	glycerol
81_medCF_Day5_n1	nonCF	5	median_CF	Child	Stool	8.1	1	230418	glycerol
81_MiPro_Day0_n1	nonCF	0	MiPro	Child	Stool	8.1	1	230418	glycerol
81_MiPro_Day1_n1	nonCF	1	MiPro	Child	Stool	8.1	1	230418	glycerol
81_MiPro_Day2_n1	nonCF	2	MiPro	Child	Stool	8.1	1	230418	glycerol
81_MiPro_Day3_n1	nonCF	3	MiPro	Child	Stool	8.1	1	230418	glycerol
81_MiPro_Day4_n1	nonCF	4	MiPro	Child	Stool	8.1	1	230418	glycerol
81_MiPro_Day5_n1	nonCF	5	MiPro	Child	Stool	8.1	1	230418	glycerol
122F_lowCF_Day0_n1	CF	0	low_CF	Child	Stool	122F	1	230125	glycerol
122F_lowCF_Day1_n1	CF	1	low_CF	Child	Stool	122F	1	230125	glycerol
122F_lowCF_Day2_n1	CF	2	low_CF	Child	Stool	122F	1	230125	glycerol
122F_lowCF_Day3_n1	CF	3	low_CF	Child	Stool	122F	1	230125	glycerol
122F_lowCF_Day4_n1	CF	4	low_CF	Child	Stool	122F	1	230125	glycerol
122F_lowCF_Day5_n1	CF	5	low_CF	Child	Stool	122F	1	230125	glycerol
122F_medCF_Day0_n1	CF	0	median_CF	Child	Stool	122F	1	230125	glycerol
122F_medCF_Day1_n1	CF	1	median_CF	Child	Stool	122F	1	230125	glycerol
122F_medCF_Day2_n1	CF	2	median_CF	Child	Stool	122F	1	230125	glycerol
122F_medCF_Day3_n1	CF	3	median_CF	Child	Stool	122F	1	230125	glycerol
122F_medCF_Day4_n1	CF	4	median_CF	Child	Stool	122F	1	230125	glycerol
122F_medCF_Day5_n1	CF	5	median_CF	Child	Stool	122F	1	230125	glycerol
122F_MiPro_Day0_n1	CF	0	MiPro	Child	Stool	122F	1	230125	glycerol
122F_MiPro_Day1_n1	CF	1	MiPro	Child	Stool	122F	1	230125	glycerol
122F_MiPro_Day2_n1	CF	2	MiPro	Child	Stool	122F	1	230125	glycerol
122F_MiPro_Day3_n1	CF	3	MiPro	Child	Stool	122F	1	230125	glycerol
122F_MiPro_Day4_n1	CF	4	MiPro	Child	Stool	122F	1	230125	glycerol
122F_MiPro_Day5_n1	CF	5	MiPro	Child	Stool	122F	1	230125	glycerol
CF101_lowCF_Day0_n1	CF	0	low_CF	Adult	Colonoscopy	CF101	1	221004	glycerol
CF101_lowCF_Day1_n1	CF	1	low_CF	Adult	Colonoscopy	CF101	1	221004	glycerol
CF101_lowCF_Day2_n1	CF	2	low_CF	Adult	Colonoscopy	CF101	1	221004	glycerol
CF101_lowCF_Day3_n1	CF	3	low_CF	Adult	Colonoscopy	CF101	1	221004	glycerol
CF101_lowCF_Day4_n1	CF	4	low_CF	Adult	Colonoscopy	CF101	1	221004	glycerol
CF101_lowCF_Day5_n1	CF	5	low_CF	Adult	Colonoscopy	CF101	1	221004	glycerol
CF101_medCF_Day0_n1	CF	0	median_CF	Adult	Colonoscopy	CF101	1	221004	glycerol
CF101_medCF_Day1_n1	CF	1	median_CF	Adult	Colonoscopy	CF101	1	221004	glycerol
CF101_medCF_Day2_n1	CF	2	median_CF	Adult	Colonoscopy	CF101	1	221004	glycerol
CF101_medCF_Day3_n1	CF	3	median_CF	Adult	Colonoscopy	CF101	1	221004	glycerol
CF101_medCF_Day4_n1	CF	4	median_CF	Adult	Colonoscopy	CF101	1	221004	glycerol
CF101_medCF_Day5_n1	CF	5	median_CF	Adult	Colonoscopy	CF101	1	221004	glycerol
CF101_MiPro_Day0_n1	CF	0	MiPro	Adult	Colonoscopy	CF101	1	221004	glycerol
CF101_MiPro_Day1_n1	CF	1	MiPro	Adult	Colonoscopy	CF101	1	221004	glycerol
CF101_MiPro_Day2_n1	CF	2	MiPro	Adult	Colonoscopy	CF101	1	221004	glycerol
CF101_MiPro_Day3_n1	CF	3	MiPro	Adult	Colonoscopy	CF101	1	221004	glycerol
CF101_MiPro_Day4_n1	CF	4	MiPro	Adult	Colonoscopy	CF101	1	221004	glycerol
CF101_MiPro_Day5_n1	CF	5	MiPro	Adult	Colonoscopy	CF101	1	221004	glycerol
CF104_lowCF_Day0_n1	CF	0	low_CF	Adult	Colonoscopy	CF104	1	221004	glycerol
CF104_lowCF_Day1_n1	CF	1	low_CF	Adult	Colonoscopy	CF104	1	221004	glycerol
CF104_lowCF_Day2_n1	CF	2	low_CF	Adult	Colonoscopy	CF104	1	221004	glycerol
CF104_lowCF_Day3_n1	CF	3	low_CF	Adult	Colonoscopy	CF104	1	221004	glycerol
CF104_lowCF_Day4_n1	CF	4	low_CF	Adult	Colonoscopy	CF104	1	221004	glycerol
CF104_lowCF_Day5_n1	CF	5	low_CF	Adult	Colonoscopy	CF104	1	221004	glycerol
CF104_medCF_Day0_n1	CF	0	median_CF	Adult	Colonoscopy	CF104	1	221004	glycerol
CF104_medCF_Day1_n1	CF	1	median_CF	Adult	Colonoscopy	CF104	1	221004	glycerol
CF104_medCF_Day2_n1	CF	2	median_CF	Adult	Colonoscopy	CF104	1	221004	glycerol
CF104_medCF_Day3_n1	CF	3	median_CF	Adult	Colonoscopy	CF104	1	221004	glycerol
CF104_medCF_Day4_n1	CF	4	median_CF	Adult	Colonoscopy	CF104	1	221004	glycerol
CF104_medCF_Day5_n1	CF	5	median_CF	Adult	Colonoscopy	CF104	1	221004	glycerol
CF104_MiPro_Day0_n1	CF	0	MiPro	Adult	Colonoscopy	CF104	1	221004	glycerol
CF104_MiPro_Day1_n1	CF	1	MiPro	Adult	Colonoscopy	CF104	1	221004	glycerol
CF104_MiPro_Day2_n1	CF	2	MiPro	Adult	Colonoscopy	CF104	1	221004	glycerol
CF104_MiPro_Day3_n1	CF	3	MiPro	Adult	Colonoscopy	CF104	1	221004	glycerol
CF104_MiPro_Day4_n1	CF	4	MiPro	Adult	Colonoscopy	CF104	1	221004	glycerol
CF104_MiPro_Day5_n1	CF	5	MiPro	Adult	Colonoscopy	CF104	1	221004	glycerol
HV111_lowCF_Day0_n1	nonCF	0	low_CF	Adult	Colonoscopy	HV111	1	220924	glycerol
HV111_lowCF_Day1_n1	nonCF	1	low_CF	Adult	Colonoscopy	HV111	1	220924	glycerol
HV111_lowCF_Day2_n1	nonCF	2	low_CF	Adult	Colonoscopy	HV111	1	220924	glycerol
HV111_lowCF_Day3_n1	nonCF	3	low_CF	Adult	Colonoscopy	HV111	1	220924	glycerol
HV111_lowCF_Day4_n1	nonCF	4	low_CF	Adult	Colonoscopy	HV111	1	220924	glycerol
HV111_lowCF_Day5_n1	nonCF	5	low_CF	Adult	Colonoscopy	HV111	1	220924	glycerol
HV111_medCF_Day0_n1	nonCF	0	median_CF	Adult	Colonoscopy	HV111	1	220924	glycerol
HV111_medCF_Day1_n1	nonCF	1	median_CF	Adult	Colonoscopy	HV111	1	220924	glycerol
HV111_medCF_Day2_n1	nonCF	2	median_CF	Adult	Colonoscopy	HV111	1	220924	glycerol
HV111_medCF_Day3_n1	nonCF	3	median_CF	Adult	Colonoscopy	HV111	1	220924	glycerol
HV111_medCF_Day4_n1	nonCF	4	median_CF	Adult	Colonoscopy	HV111	1	220924	glycerol
HV111_medCF_Day5_n1	nonCF	5	median_CF	Adult	Colonoscopy	HV111	1	220924	glycerol
HV111_MiPro_Day0_n1	nonCF	0	MiPro	Adult	Colonoscopy	HV111	1	220924	glycerol
HV111_MiPro_Day1_n1	nonCF	1	MiPro	Adult	Colonoscopy	HV111	1	220924	glycerol
HV111_MiPro_Day2_n1	nonCF	2	MiPro	Adult	Colonoscopy	HV111	1	220924	glycerol
HV111_MiPro_Day3_n1	nonCF	3	MiPro	Adult	Colonoscopy	HV111	1	220924	glycerol
HV111_MiPro_Day4_n1	nonCF	4	MiPro	Adult	Colonoscopy	HV111	1	220924	glycerol
HV111_MiPro_Day5_n1	nonCF	5	MiPro	Adult	Colonoscopy	HV111	1	220924	glycerol
HV115_lowCF_Day0_n1	nonCF	0	low_CF	Adult	Colonoscopy	HV115	1	220924	glycerol
HV115_lowCF_Day1_n1	nonCF	1	low_CF	Adult	Colonoscopy	HV115	1	220924	glycerol
HV115_lowCF_Day2_n1	nonCF	2	low_CF	Adult	Colonoscopy	HV115	1	220924	glycerol
HV115_lowCF_Day3_n1	nonCF	3	low_CF	Adult	Colonoscopy	HV115	1	220924	glycerol
HV115_lowCF_Day4_n1	nonCF	4	low_CF	Adult	Colonoscopy	HV115	1	220924	glycerol
HV115_lowCF_Day5_n1	nonCF	5	low_CF	Adult	Colonoscopy	HV115	1	220924	glycerol
HV115_medCF_Day0_n1	nonCF	0	median_CF	Adult	Colonoscopy	HV115	1	220924	glycerol
HV115_medCF_Day1_n1	nonCF	1	median_CF	Adult	Colonoscopy	HV115	1	220924	glycerol
HV115_medCF_Day2_n1	nonCF	2	median_CF	Adult	Colonoscopy	HV115	1	220924	glycerol
HV115_medCF_Day3_n1	nonCF	3	median_CF	Adult	Colonoscopy	HV115	1	220924	glycerol
HV115_medCF_Day4_n1	nonCF	4	median_CF	Adult	Colonoscopy	HV115	1	220924	glycerol
HV115_medCF_Day5_n1	nonCF	5	median_CF	Adult	Colonoscopy	HV115	1	220924	glycerol
HV115_MiPro_Day0_n1	nonCF	0	MiPro	Adult	Colonoscopy	HV115	1	220924	glycerol
HV115_MiPro_Day1_n1	nonCF	1	MiPro	Adult	Colonoscopy	HV115	1	220924	glycerol
HV115_MiPro_Day2_n1	nonCF	2	MiPro	Adult	Colonoscopy	HV115	1	220924	glycerol
HV115_MiPro_Day3_n1	nonCF	3	MiPro	Adult	Colonoscopy	HV115	1	220924	glycerol
HV115_MiPro_Day4_n1	nonCF	4	MiPro	Adult	Colonoscopy	HV115	1	220924	glycerol
HV115_MiPro_Day5_n1	nonCF	5	MiPro	Adult	Colonoscopy	HV115	1	220924	glycerol
HV116_lowCF_Day0_n3	nonCF	0	low_CF	Adult	Colonoscopy	HV116	3	220520	glycerol
HV116_lowCF_Day1_n3	nonCF	1	low_CF	Adult	Colonoscopy	HV116	3	220520	glycerol
HV116_lowCF_Day2_n3	nonCF	2	low_CF	Adult	Colonoscopy	HV116	3	220520	glycerol
HV116_lowCF_Day3_n3	nonCF	3	low_CF	Adult	Colonoscopy	HV116	3	220520	glycerol
HV116_lowCF_Day4_n3	nonCF	4	low_CF	Adult	Colonoscopy	HV116	3	220520	glycerol
HV116_lowCF_Day5_n3	nonCF	5	low_CF	Adult	Colonoscopy	HV116	3	220520	glycerol
HV116_medCF_Day0_n3	nonCF	0	median_CF	Adult	Colonoscopy	HV116	3	220520	glycerol
HV116_medCF_Day1_n3	nonCF	1	median_CF	Adult	Colonoscopy	HV116	3	220520	glycerol
HV116_medCF_Day2_n3	nonCF	2	median_CF	Adult	Colonoscopy	HV116	3	220520	glycerol
HV116_medCF_Day3_n3	nonCF	3	median_CF	Adult	Colonoscopy	HV116	3	220520	glycerol
HV116_medCF_Day4_n3	nonCF	4	median_CF	Adult	Colonoscopy	HV116	3	220520	glycerol
HV116_medCF_Day5_n3	nonCF	5	median_CF	Adult	Colonoscopy	HV116	3	220520	glycerol
HV116_MiPro_Day0_n3	nonCF	0	MiPro	Adult	Colonoscopy	HV116	3	220520	glycerol
HV116_MiPro_Day1_n3	nonCF	1	MiPro	Adult	Colonoscopy	HV116	3	220520	glycerol
HV116_MiPro_Day2_n3	nonCF	2	MiPro	Adult	Colonoscopy	HV116	3	220520	glycerol
HV116_MiPro_Day3_n3	nonCF	3	MiPro	Adult	Colonoscopy	HV116	3	220520	glycerol
HV116_MiPro_Day4_n3	nonCF	4	MiPro	Adult	Colonoscopy	HV116	3	220520	glycerol
HV116_MiPro_Day5_n3	nonCF	5	MiPro	Adult	Colonoscopy	HV116	3	220520	glycerol
HV117_lowCF_Day0_n1	nonCF	0	low_CF	Adult	Colonoscopy	HV117	1	221004	glycerol
HV117_lowCF_Day1_n1	nonCF	1	low_CF	Adult	Colonoscopy	HV117	1	221004	glycerol
HV117_lowCF_Day2_n1	nonCF	2	low_CF	Adult	Colonoscopy	HV117	1	221004	glycerol
HV117_lowCF_Day3_n1	nonCF	3	low_CF	Adult	Colonoscopy	HV117	1	221004	glycerol
HV117_lowCF_Day4_n1	nonCF	4	low_CF	Adult	Colonoscopy	HV117	1	221004	glycerol
HV117_lowCF_Day5_n1	nonCF	5	low_CF	Adult	Colonoscopy	HV117	1	221004	glycerol
HV117_medCF_Day0_n1	nonCF	0	median_CF	Adult	Colonoscopy	HV117	1	221004	glycerol
HV117_medCF_Day1_n1	nonCF	1	median_CF	Adult	Colonoscopy	HV117	1	221004	glycerol
HV117_medCF_Day2_n1	nonCF	2	median_CF	Adult	Colonoscopy	HV117	1	221004	glycerol
HV117_medCF_Day3_n1	nonCF	3	median_CF	Adult	Colonoscopy	HV117	1	221004	glycerol
HV117_medCF_Day4_n1	nonCF	4	median_CF	Adult	Colonoscopy	HV117	1	221004	glycerol
HV117_medCF_Day5_n1	nonCF	5	median_CF	Adult	Colonoscopy	HV117	1	221004	glycerol
HV117_MiPro_Day0_n1	nonCF	0	MiPro	Adult	Colonoscopy	HV117	1	221004	glycerol
HV117_MiPro_Day1_n1	nonCF	1	MiPro	Adult	Colonoscopy	HV117	1	221004	glycerol
HV117_MiPro_Day2_n1	nonCF	2	MiPro	Adult	Colonoscopy	HV117	1	221004	glycerol
HV117_MiPro_Day3_n1	nonCF	3	MiPro	Adult	Colonoscopy	HV117	1	221004	glycerol
HV117_MiPro_Day4_n1	nonCF	4	MiPro	Adult	Colonoscopy	HV117	1	221004	glycerol
HV117_MiPro_Day5_n1	nonCF	5	MiPro	Adult	Colonoscopy	HV117	1	221004	glycerol
HV121_lowCF_Day0_n1	nonCF	0	low_CF	Adult	Colonoscopy	HV121	1	221004	glycerol
HV121_lowCF_Day1_n1	nonCF	1	low_CF	Adult	Colonoscopy	HV121	1	221004	glycerol
HV121_lowCF_Day2_n1	nonCF	2	low_CF	Adult	Colonoscopy	HV121	1	221004	glycerol
HV121_lowCF_Day3_n1	nonCF	3	low_CF	Adult	Colonoscopy	HV121	1	221004	glycerol
HV121_lowCF_Day4_n1	nonCF	4	low_CF	Adult	Colonoscopy	HV121	1	221004	glycerol
HV121_lowCF_Day5_n1	nonCF	5	low_CF	Adult	Colonoscopy	HV121	1	221004	glycerol
HV121_medCF_Day0_n1	nonCF	0	median_CF	Adult	Colonoscopy	HV121	1	221004	glycerol
HV121_medCF_Day1_n1	nonCF	1	median_CF	Adult	Colonoscopy	HV121	1	221004	glycerol
HV121_medCF_Day2_n1	nonCF	2	median_CF	Adult	Colonoscopy	HV121	1	221004	glycerol
HV121_medCF_Day3_n1	nonCF	3	median_CF	Adult	Colonoscopy	HV121	1	221004	glycerol
HV121_medCF_Day4_n1	nonCF	4	median_CF	Adult	Colonoscopy	HV121	1	221004	glycerol
HV121_medCF_Day5_n1	nonCF	5	median_CF	Adult	Colonoscopy	HV121	1	221004	glycerol
HV121_MiPro_Day0_n1	nonCF	0	MiPro	Adult	Colonoscopy	HV121	1	221004	glycerol
HV121_MiPro_Day1_n1	nonCF	1	MiPro	Adult	Colonoscopy	HV121	1	221004	glycerol
HV121_MiPro_Day2_n1	nonCF	2	MiPro	Adult	Colonoscopy	HV121	1	221004	glycerol
HV121_MiPro_Day3_n1	nonCF	3	MiPro	Adult	Colonoscopy	HV121	1	221004	glycerol
HV121_MiPro_Day4_n1	nonCF	4	MiPro	Adult	Colonoscopy	HV121	1	221004	glycerol
HV121_MiPro_Day5_n1	nonCF	5	MiPro	Adult	Colonoscopy	HV121	1	221004	glycerol
110O_lowCF_Day0_n1	CF	0	low_CF	Child	Stool	110O	1	230309	glycerol
110O_lowCF_Day1_n1	CF	1	low_CF	Child	Stool	110O	1	230309	glycerol
110O_lowCF_Day2_n1	CF	2	low_CF	Child	Stool	110O	1	230309	glycerol
110O_lowCF_Day3_n1	CF	3	low_CF	Child	Stool	110O	1	230309	glycerol
110O_lowCF_Day4_n1	CF	4	low_CF	Child	Stool	110O	1	230309	glycerol
110O_lowCF_Day5_n1	CF	5	low_CF	Child	Stool	110O	1	230309	glycerol
110O_medCF_Day0_n1	CF	0	median_CF	Child	Stool	110O	1	230309	glycerol
110O_medCF_Day1_n1	CF	1	median_CF	Child	Stool	110O	1	230309	glycerol
110O_medCF_Day2_n1	CF	2	median_CF	Child	Stool	110O	1	230309	glycerol
110O_medCF_Day3_n1	CF	3	median_CF	Child	Stool	110O	1	230309	glycerol
110O_medCF_Day4_n1	CF	4	median_CF	Child	Stool	110O	1	230309	glycerol
110O_medCF_Day5_n1	CF	5	median_CF	Child	Stool	110O	1	230309	glycerol
110O_MiPro_Day0_n1	CF	0	MiPro	Child	Stool	110O	1	230309	glycerol
110O_MiPro_Day1_n1	CF	1	MiPro	Child	Stool	110O	1	230309	glycerol
110O_MiPro_Day2_n1	CF	2	MiPro	Child	Stool	110O	1	230309	glycerol
110O_MiPro_Day3_n1	CF	3	MiPro	Child	Stool	110O	1	230309	glycerol
110O_MiPro_Day4_n1	CF	4	MiPro	Child	Stool	110O	1	230309	glycerol
110O_MiPro_Day5_n1	CF	5	MiPro	Child	Stool	110O	1	230309	glycerol
113M_lowCF_Day0_n1	CF	0	low_CF	Child	Stool	113M	1	230125	glycerol
113M_lowCF_Day1_n1	CF	1	low_CF	Child	Stool	113M	1	230125	glycerol
113M_lowCF_Day2_n1	CF	2	low_CF	Child	Stool	113M	1	230125	glycerol
113M_lowCF_Day3_n1	CF	3	low_CF	Child	Stool	113M	1	230125	glycerol
113M_lowCF_Day4_n1	CF	4	low_CF	Child	Stool	113M	1	230125	glycerol
113M_lowCF_Day5_n1	CF	5	low_CF	Child	Stool	113M	1	230125	glycerol
113M_medCF_Day0_n1	CF	0	median_CF	Child	Stool	113M	1	230125	glycerol
113M_medCF_Day1_n1	CF	1	median_CF	Child	Stool	113M	1	230125	glycerol
113M_medCF_Day2_n1	CF	2	median_CF	Child	Stool	113M	1	230125	glycerol
113M_medCF_Day3_n1	CF	3	median_CF	Child	Stool	113M	1	230125	glycerol
113M_medCF_Day4_n1	CF	4	median_CF	Child	Stool	113M	1	230125	glycerol
113M_medCF_Day5_n1	CF	5	median_CF	Child	Stool	113M	1	230125	glycerol
113M_MiPro_Day0_n1	CF	0	MiPro	Child	Stool	113M	1	230125	glycerol
113M_MiPro_Day1_n1	CF	1	MiPro	Child	Stool	113M	1	230125	glycerol
113M_MiPro_Day2_n1	CF	2	MiPro	Child	Stool	113M	1	230125	glycerol
113M_MiPro_Day3_n1	CF	3	MiPro	Child	Stool	113M	1	230125	glycerol
113M_MiPro_Day4_n1	CF	4	MiPro	Child	Stool	113M	1	230125	glycerol
113M_MiPro_Day5_n1	CF	5	MiPro	Child	Stool	113M	1	230125	glycerol
141_lowCF_Day0	CF	0	low_CF	Child	Stool	141	1	230629	cysteine
141_lowCF_Day1	CF	1	low_CF	Child	Stool	141	1	230629	cysteine
141_lowCF_Day2	CF	2	low_CF	Child	Stool	141	1	230629	cysteine
141_lowCF_Day3	CF	3	low_CF	Child	Stool	141	1	230629	cysteine
141_lowCF_Day4	CF	4	low_CF	Child	Stool	141	1	230629	cysteine
141_lowCF_Day5	CF	5	low_CF	Child	Stool	141	1	230629	cysteine
141_medCF_Day0	CF	0	median_CF	Child	Stool	141	1	230629	cysteine
141_medCF_Day1	CF	1	median_CF	Child	Stool	141	1	230629	cysteine
141_medCF_Day2	CF	2	median_CF	Child	Stool	141	1	230629	cysteine
141_medCF_Day3	CF	3	median_CF	Child	Stool	141	1	230629	cysteine
141_medCF_Day4	CF	4	median_CF	Child	Stool	141	1	230629	cysteine
141_medCF_Day5	CF	5	median_CF	Child	Stool	141	1	230629	cysteine
141_MiPro_Day0	CF	0	MiPro	Child	Stool	141	1	230629	cysteine
141_MiPro_Day1	CF	1	MiPro	Child	Stool	141	1	230629	cysteine
141_MiPro_Day2	CF	2	MiPro	Child	Stool	141	1	230629	cysteine
141_MiPro_Day3	CF	3	MiPro	Child	Stool	141	1	230629	cysteine
141_MiPro_Day4	CF	4	MiPro	Child	Stool	141	1	230629	cysteine
141_MiPro_Day5	CF	5	MiPro	Child	Stool	141	1	230629	cysteine
143_lowCF_Day0	CF	0	low_CF	Child	Stool	143	1	230629	cysteine
143_lowCF_Day1	CF	1	low_CF	Child	Stool	143	1	230629	cysteine
143_lowCF_Day2	CF	2	low_CF	Child	Stool	143	1	230629	cysteine
143_lowCF_Day3	CF	3	low_CF	Child	Stool	143	1	230629	cysteine
143_lowCF_Day4	CF	4	low_CF	Child	Stool	143	1	230629	cysteine
143_lowCF_Day5	CF	5	low_CF	Child	Stool	143	1	230629	cysteine
143_medCF_Day0	CF	0	median_CF	Child	Stool	143	1	230629	cysteine
143_medCF_Day1	CF	1	median_CF	Child	Stool	143	1	230629	cysteine
143_medCF_Day2	CF	2	median_CF	Child	Stool	143	1	230629	cysteine
143_medCF_Day3	CF	3	median_CF	Child	Stool	143	1	230629	cysteine
143_medCF_Day4	CF	4	median_CF	Child	Stool	143	1	230629	cysteine
143_medCF_Day5	CF	5	median_CF	Child	Stool	143	1	230629	cysteine
143_MiPro_Day0	CF	0	MiPro	Child	Stool	143	1	230629	cysteine
143_MiPro_Day1	CF	1	MiPro	Child	Stool	143	1	230629	cysteine
143_MiPro_Day2	CF	2	MiPro	Child	Stool	143	1	230629	cysteine
143_MiPro_Day3	CF	3	MiPro	Child	Stool	143	1	230629	cysteine
143_MiPro_Day4	CF	4	MiPro	Child	Stool	143	1	230629	cysteine
143_MiPro_Day5	CF	5	MiPro	Child	Stool	143	1	230629	cysteine
150_lowCF_Day0	CF	0	low_CF	Child	Stool	150	1	230629	cysteine
150_lowCF_Day1	CF	1	low_CF	Child	Stool	150	1	230629	cysteine
150_lowCF_Day2	CF	2	low_CF	Child	Stool	150	1	230629	cysteine
150_lowCF_Day3	CF	3	low_CF	Child	Stool	150	1	230629	cysteine
150_lowCF_Day4	CF	4	low_CF	Child	Stool	150	1	230629	cysteine
150_lowCF_Day5	CF	5	low_CF	Child	Stool	150	1	230629	cysteine
150_medCF_Day0	CF	0	median_CF	Child	Stool	150	1	230629	cysteine
150_medCF_Day1	CF	1	median_CF	Child	Stool	150	1	230629	cysteine
150_medCF_Day2	CF	2	median_CF	Child	Stool	150	1	230629	cysteine
150_medCF_Day3	CF	3	median_CF	Child	Stool	150	1	230629	cysteine
150_medCF_Day4	CF	4	median_CF	Child	Stool	150	1	230629	cysteine
150_medCF_Day5	CF	5	median_CF	Child	Stool	150	1	230629	cysteine
150_MiPro_Day0	CF	0	MiPro	Child	Stool	150	1	230629	cysteine
150_MiPro_Day1	CF	1	MiPro	Child	Stool	150	1	230629	cysteine
150_MiPro_Day2	CF	2	MiPro	Child	Stool	150	1	230629	cysteine
150_MiPro_Day3	CF	3	MiPro	Child	Stool	150	1	230629	cysteine
150_MiPro_Day4	CF	4	MiPro	Child	Stool	150	1	230629	cysteine
150_MiPro_Day5	CF	5	MiPro	Child	Stool	150	1	230629	cysteine
153_lowCF_Day0	CF	0	low_CF	Child	Stool	153	1	230629	cysteine
153_lowCF_Day1	CF	1	low_CF	Child	Stool	153	1	230629	cysteine
153_lowCF_Day2	CF	2	low_CF	Child	Stool	153	1	230629	cysteine
153_lowCF_Day3	CF	3	low_CF	Child	Stool	153	1	230629	cysteine
153_lowCF_Day4	CF	4	low_CF	Child	Stool	153	1	230629	cysteine
153_lowCF_Day5	CF	5	low_CF	Child	Stool	153	1	230629	cysteine
153_medCF_Day0	CF	0	median_CF	Child	Stool	153	1	230629	cysteine
153_medCF_Day1	CF	1	median_CF	Child	Stool	153	1	230629	cysteine
153_medCF_Day2	CF	2	median_CF	Child	Stool	153	1	230629	cysteine
153_medCF_Day3	CF	3	median_CF	Child	Stool	153	1	230629	cysteine
153_medCF_Day4	CF	4	median_CF	Child	Stool	153	1	230629	cysteine
153_medCF_Day5	CF	5	median_CF	Child	Stool	153	1	230629	cysteine
153_MiPro_Day0	CF	0	MiPro	Child	Stool	153	1	230629	cysteine
153_MiPro_Day1	CF	1	MiPro	Child	Stool	153	1	230629	cysteine
153_MiPro_Day2	CF	2	MiPro	Child	Stool	153	1	230629	cysteine
153_MiPro_Day3	CF	3	MiPro	Child	Stool	153	1	230629	cysteine
153_MiPro_Day4	CF	4	MiPro	Child	Stool	153	1	230629	cysteine
153_MiPro_Day5	CF	5	MiPro	Child	Stool	153	1	230629	cysteine
