## Supplemental Table 10 for "An In Vitro Medium for Modeling Gut Dysbiosis Associated with Cystic Fibrosis"

### Sheet: Sheet 1 - sum_Medium_genus_5%p_
Table S10. Differentially-abundant genera from nonCF samples passaged in median-CF-MiPro and MiPro
	baseMean	log2FoldChange	lfcSE	stat	pvalue	padj	Kingdom	Phylum	Class	Order	Family	Genus	Species
ASV_14	60.1188	0.543524	0.21952	2.47596	0.0132879	0.0236229	Bacteria	Proteobacteria	Gammaproteobacteria	Enterobacterales	Enterobacteriaceae	Escherichia-Shigella	NA
ASV_371	20.5272	1.88586	0.349313	5.39878	6.7097e-08	2.68388e-07	Bacteria	Proteobacteria	Gammaproteobacteria	Enterobacterales	Enterobacteriaceae	Klebsiella	NA
ASV_7	16.0481	-2.39183	0.407804	-5.86513	4.48786e-09	2.39353e-08	Bacteria	Firmicutes	Clostridia	Clostridiales	Clostridiaceae	Clostridium sensu stricto 1	NA
ASV_497	10.4969	-1.5203	0.217415	-6.99264	2.69762e-12	2.1581e-11	Bacteria	Bacteroidota	Bacteroidia	Bacteroidales	Bacteroidaceae	Bacteroides	NA
ASV_466	4.10833	-1.08264	0.334744	-3.23423	0.00121969	0.00278787	Bacteria	Firmicutes	Bacilli	Lactobacillales	Enterococcaceae	Enterococcus	NA
ASV_516	2.26102	1.69516	0.471863	3.59248	0.000327551	0.000873469	Bacteria	Actinobacteriota	Actinobacteria	Bifidobacteriales	Bifidobacteriaceae	Bifidobacterium	NA
ASV_806	1.53091	-3.54074	0.425257	-8.32613	8.35304e-17	1.33649e-15	Bacteria	Firmicutes	Bacilli	Erysipelotrichales	Erysipelatoclostridiaceae	Erysipelatoclostridium	NA
ASV_926	0.762704	-2.83019	0.556963	-5.08147	3.74533e-07	1.19851e-06	Bacteria	Firmicutes	Clostridia	Oscillospirales	Oscillospiraceae	Flavonifractor	NA
ASV_1715	0.490048	-1.7057	0.637774	-2.67445	0.00748512	0.0149702	Bacteria	Firmicutes	Clostridia	Lachnospirales	Lachnospiraceae	Sellimonas	NA
ASV_674	0.387454	-1.38175	0.95514	-1.44665	0.147995	0.236793	Bacteria	Firmicutes	Clostridia	Lachnospirales	Lachnospiraceae	[Ruminococcus] gnavus group	NA
ASV_829	0.349602	-0.534775	0.916444	-0.583533	0.559535	0.639468	Bacteria	Actinobacteriota	Coriobacteriia	Coriobacteriales	Coriobacteriaceae	Collinsella	NA
ASV_384	0.327491	-1.0399	0.94017	-1.10608	0.268694	0.390828	Bacteria	Firmicutes	Clostridia	Lachnospirales	Lachnospiraceae	Blautia	NA
ASV_2364	0.325447	-0.0292587	0.663035	-0.0441285	0.964802	0.964802	Bacteria	Bacteroidota	Bacteroidia	Bacteroidales	Tannerellaceae	Parabacteroides	NA
ASV_1755	0.215716	-1.13633	1.22019	-0.931271	0.351713	0.468951	Bacteria	Firmicutes	Bacilli	Erysipelotrichales	Erysipelotrichaceae	[Clostridium] innocuum group	NA
ASV_1024	0.214199	-0.945164	1.18367	-0.798501	0.42458	0.52256	Bacteria	Verrucomicrobiota	Verrucomicrobiae	Verrucomicrobiales	Akkermansiaceae	Akkermansia	NA
ASV_1656	0.0765169	-0.105389	1.94622	-0.0541509	0.956815	0.964802	Bacteria	Actinobacteriota	Coriobacteriia	Coriobacteriales	Eggerthellaceae	Eggerthella	NA
